# Negative emotional behavior during fentanyl abstinence is mediated by adaptations in nucleus accumbens neuron subtypes

**DOI:** 10.1101/2022.05.15.491856

**Authors:** Megan E. Fox, Andreas B. Wulff, Daniela Franco, Eric Choi, Cali A. Calarco, Michel Engeln, Makeda D. Turner, Ramesh Chandra, Victoria M. Rhodes, Scott M. Thompson, Seth A. Ament, Mary Kay Lobo

**Affiliations:** Department of Anesthesiology, Department of Pharmacology, Penn State College of Medicine, Hershey, PA, USA; Department of Anatomy & Neurobiology, University of Maryland School of Medicine, Baltimore, MD, USA; Department of Physiology, University of Maryland School of Medicine, Baltimore, MD, USA; Institute for Genome Sciences, University of Maryland School of Medicine, Baltimore, MD, USA; Department of Psychiatry, University of Maryland School of Medicine, Baltimore, MD, USA; University of Bordeaux, CNRS, INCIA, UMR 5287, F-33000 Bordeaux, France

**Keywords:** Opioids, nucleus accumbens, abstinence, E2f1, medium spiny neurons, fentanyl

## Abstract

Opioid discontinuation generates a withdrawal syndrome marked by a negative emotional state. Increased anxiety and dysphoria during opioid discontinuation are a significant barrier to achieving long-term abstinence in opioid-dependent individuals. Adaptations in brain-reward circuitry are implicated in the opioid abstinence syndrome, but current knowledge is limited to changes following natural and semi-synthetic opioids. Here we report abstinence from the synthetic opioid fentanyl engenders structural, functional, and molecular plasticity in nucleus accumbens neuron subtypes (MSNs) that mediate negative emotional behaviors. We show fentanyl abstinence causes dendritic atrophy and increased excitatory drive exclusive to D1-receptor containing MSNs. Using subtype specific RNAseq and Weighted Gene Co-Expression Network Analysis, we identified molecular signatures of fentanyl abstinence in MSN subtypes. We found a network of co-expressed genes downregulated selectively in D1-MSNs, and transcriptionally co-regulated by E2F1. We show targeting abstinence-induced molecular changes protects D1-MSNs from maladaptive plasticity and alleviates negative emotional behaviors after fentanyl abstinence.
