## Supplemental File 1 for "Negative emotional behavior during fentanyl abstinence is mediated by adaptations in nucleus accumbens neuron subtypes"

### Sheet: stats
Associated Figure	Parameter	Comparison	Test	Subjects (N)	cells (n)	F,T, or K-S D	df	F,T, or K-S D value	P		Notes
Figure 1B	Time in Social Chamber	Social Preference Mice: Fentanyl Abstinence vs Water, Male vs Female	2-way ANOVA	40		Drug	1,36	6.332	0.0165	*
						Sex x Drug	1,36	0.9979	0.3245
						Sex	1,36	0.551	0.4624
Figure 1C	Time in Open Arms of Elevated Plus Maze	EPM mice: Fentanyl Abstinence vs Water, Male vs Female	2-way ANOVA	40		Drug	1,36	7.892	0.008	**
						Sex x Drug	1,36	1.159	0.2888
						Sex	1,36	0.512	0.4789
Figure 1E	Time in Interaction Zone	No Stress vs Stress, Fentanyl Abstinence vs Water	2-way ANOVA	48		Stress	1,44	10.41	0.0024	**
						Drug	1,44	28.15	<0.0001	****
						Stress x Drug	1,44	3.34	0.0744
		No SDS: Fentanyl Abstinence vs Water	Sidak's Post hoc	24					0.5483
		SDS: Fentanyl Abstinence vs Water	Sidak's Post hoc	24					0.0017	**
Figure 1F	Global Withdrawal Score	Fentanyl-Naloxone vs Water-Naloxone, Male vs Female	2-way ANOVA	34		Sex	1,30	1.097	0.3034
						Drug	1,30	11.34	0.0021	**
						Sex x Drug	1,30	1.677	0.2052
Figure 1I	Sholl Radius Intersections	D1-MSNs: Fentanyl Abstinence vs Water, Male vs Female	3-way ANOVA		48	Radius	15704	72.65	<0.0001	****
						Sex	1704	2.542	0.1113
						Drug	1704	57.99	<0.0001	****
						Radius x Sex	15704	1.189	0.2749
						Radius x Drug	15704	1.351	0.166
						Sex x Drug	1704	2.215	0.1371
						Radius x Sex x Drug	15704	1.113	0.3405
		D1-MSNs: Fentanyl Abstinence vs Water	2-way ANOVA		48	Radius	15736	71.43	<0.0001	****
						Drug	1736	58.36	<0.0001	****
						Radius x Drug	15736	1.404	0.138
		D1-MSNs: Fentanyl Abstinence vs Water, 40 um from soma	Sidak's Post-hoc		48				0.0272	*	note: only showing comparisons p<0.05
		50 um from soma							0.0169	*
		60 um from soma							0.0168	*
		70 um from soma							0.0158	*
Figure 1J, left panel	Number of Branch Points	D1-MSNs: Fentanyl Abstinence vs Water, Male vs Female	2-way ANOVA		48	Sex	1,44	0	0.99
						Drug	1,44	8.357	0.006	**
						Sex x Drug	1,44	0.322	0.573
		D1-MSNs: Fentanyl Abstinence vs Water	Nested t-test	18	48	t	46	2.923	0.0054	**
Figure 1J right	Total Dendritic Length	D1-MSNs: Fentanyl Abstinence vs Water, Male vs Female	2-way ANOVA		48	Sex	1,44	1.609	0.211
						Drug	1,44	15.928	<0.001	****
						Sex x Drug	1,44	0.101	0.752
		D1-MSNs: Fentanyl Abstinence vs Water	Nested t-test	18		t	16	3.535	0.0028	**
Figure 1K	Sholl Radius Intersections	D2-MSNs: Fentanyl Abstinence vs Water, Male vs Female	3-way ANOVA		47	Radius	15688	63.86	<0.001	****
						Sex	1688	0.6009	0.4385
						Drug	1688	0.2961	0.5865
						Radius x Sex	15688	0.5946	0.8804
						Radius x Drug	15688	0.3756	0.9849
						Sex x Drug	1688	3.29	0.0702
						Radius x Sex x Drug	15688	0.5863	0.8866
		D2-MSNs: Fentanyl Abstinence vs Water	2-way ANOVA			Radius	15720	64.48	<0.0001	****
						Drug	1720	0.1508	0.6979
						Radius x Drug	15720	0.368	0.9864
Figure 1L left	Number of Branch Points	D2-MSNs: Fentanyl Abstinence vs Water, Male vs Female	2-way ANOVA		47	Drug	1,43	0.038	0.846
						Sex	1,43	0.277	0.601
						Sex x Drug	1,43	1.929	0.172
		D2-MSNs: Fentanyl Abstinence vs Water	Nested t-test	17		t	15	0.3205	0.753
Figure 1L right	Total Dendritic Length	D2-MSNs: Fentanyl Abstinence vs Water, Male vs Female	2-way ANOVA		47	Sex	1,43	0.306	0.583
						Drug	1,43	0.01	0.921
						Sex x Drug	1,43	3.228	0.079
		D2-MSNs: Fentanyl Abstinence vs Water	Nested t-test	17		t	15	0.2934	0.7733
Suppl 1A	Liquid consumed per bodyweight over 5 days	Social Preference Mice: Fentanyl vs Water, Male vs Female	2-way ANOVA	40		Sex	1,36	0.6	0.6
						Drug	1,36	0.4	0.5
						Sex x Drug	1,36	0.1	0.8
		EPM Mice: Fentanyl vs Water, Male vs Female	2-way ANOVA	40		Sex	1,36	14.2	<0.001	****
						Drug	1,36	1.1	0.291
						Sex x Drug	1,36	4.5	0.04	*
		Naloxone mice: Fentanyl vs Water, Male vs Female	2-way ANOVA	24		Sex	1,20	10.3	0.004	***
						Drug	1,20	0	0.97
						Sex x Drug	1,20	0.1	0.7
		SDS mice: Future Stress vs Future No- Stress, Fentanyl vs Water	2-way ANOVA	48		Drug	1,44	0	0.992
						Future Stress	1,44	3.451	0.0699
						Drug x Future Stress	1,44	0.6072	0.44
Suppl 1B	Liquid consumed per bodyweight over 5 days	Morphology Mice: Fentanyl vs Water, Male vs Female, D1-Cre vs A2A-Cre	3-way ANOVA	46		Sex	1,38	5.788	0.021
						Genotype	1,38	5.228	0.028
						Sex x Genotype	1,38	0.03	0.863
						Drug	1,38	2.633	0.113
						Sex x Drug	1,38	0.801	0.376
						Sex x Drug x Genotype	1,38	1.944	0.171
		A2A Fentanyl Female vs D1 Water Male	Sidak's Post-hoc	9					0.03		note: only showing p<0.1
Suppl 1C	Dendritic Spines per 10 um of Dendrite	D1 MSNs: Fentanyl Abstinence vs Water, Male vs Female	2-way ANOVA		14	Drug	1,10	0.022	0.884
						Sex		1.875	0.201
						Sex x Drug		0.407	0.538
		D2 MSNs: Fentanyl Abstinence vs Water, Male vs Female	2-way ANOVA		12	Sex	1,8	0.689	0.431
						Drug	1,8	0.954	0.357
						Sex x Drug	1,8	2.902	0.127
Suppl 1D left	Sholl Radius Intersections	D1-MSNs:Water vs Fentanyl Abstinence vs Fentanyl no Abstinence	2-way ANOVA		59	Radius	15896	76.99	<0.0001	****
						Group	2896	30.43	<0.0001	****
						Radius x Group	30, 896	0.9032	0.6176
		D1-MSNs: Fentanyl Abstinence vs Water, 40 um from soma	Sidak's Post-hoc		48				0.0524
		D1 fentany no Abstinence l vs Water, 40 um from soma			34				0.7942
		D1-MSNs: Fentanyl Abstinence vs Water, 50 um from soma			48				0.0327	*
		D1-MSNs: fentanyl no Abstinence vs Water, 50 um from soma			34				0.999
		D1-MSNs: Fentanyl Abstinence vs Water, 60um from soma			48				0.0324	*
		D1-MSNs: Fentany No Abstinencel vs Water, 60 um from soma			34				0.999
		D1-MSNs: Fentanyl Abstinence vs Water, 70 um from soma			48				0.0305	*
		D1-MSNs: Fentanyl No Abstinence vs Water, 70 um from soma			34				0.999
Suppl 1D center	Number of Branch Points	D1-MSNs:Water vs Fentanyl Abstinence vs Fentanyl No Abstinence	Nested ANOVA	24	59	F	2,21	5.26	0.0141	*
		D1-MSNs: Fentanyl Abstinence vs Water	Dunnet's Post-hoc						0.0239	*
		D1-MSNs: Fentanyl No Abstinence vs Water	Dunnet's Post-hoc						0.8741
Supll 1D right	Total Dendritic Length	D1-MSNs:Water vs Fentanyl Abstinence vs Fentanyl no Abstinence	Nested ANOVA	24	59	F	2,21	5.34	0.0133	*
		D1-MSNs: Fentanyl Abstinence vs Water	Dunnet's Post-hoc						0.008	**
		D1-MSNs: Fentanyl No Abstinence vs Water	Dunnet's Post-hoc						0.3391
Suppl 1E left	Sholl Radius Intersections	D2-MSNs: Fentanyl Abstinence vs Water vs Fentanyl No Abstinence	2-way ANOVA		58	Radius	15896	74.23	<0.0001	****
						Group	2896	0.2878	0.75
						Radius x Group	30, 896	0.3044	0.99
Suppl 1E center	Number of Branch Points	D2-MSNs: Fentany Abstinence vs Water vs Fentanyl No Abstinence	Nested ANOVA	22	58	F	2,19	0.141	0.8694
Suppl 1E right	Total Dendritic Length	D2-MSNs: Fentanyl Abstinence vs Water vs Fentanyl No Abstinence	Nested ANOVA	22	58	F	2,19	0.07438	0.9286
Figure 2C right	sEPSC Frequency	D1-MSNs: Fentanyl Abstinence vs Water, Male vs Female	2-way ANOVA		28	Sex	1,24	1.359	0.255
						Drug	1,24	2.464	0.13
						Sex x Drug	1,24	0.628	0.436
		D1-MSNs: Fentanyl Abstinence vs Water	nested t-test	12	28	t	26	1.356	0.1867
Figure 2D left	sEPSC Amplitude	D1-MSNs: Fentanyl Abstinence vs Water, Male vs Female	2-way ANOVA		28	Sex	1,24	0.026	0.874
						Drug	1,24	8.552	0.007	***
						Sex x Drug	1,24	1.849	0.187
		D1-MSNs: Fentanyl Abstinence vs Water	nested t-test	12	28	t	26	2.754	0.0106	*
Figure 2D right	Cumulative Probability, sEPSC Amplitude	D1-MSNs: Fentanyl Abstinence vs Water	Kolmogorov-Smirnov		28	KS D		0.1439	0.0103	*
Figure 2E left	sEPSC Inter-event Interval	D1-MSNs: Fentanyl Abstinence vs Water, Male vs Female	2-way ANOVA		28	Sex	1,24	0.64	0.432
						Drug	1,24	0.14	0.711
						Sex x Drug	1,24	1.076	0.31
		D1-MSNs: Fentanyl Abstinence vs Water	nested t-test	12	28	t	26	0.4701	0.6422
Figure 2E right	Cumulative Probability, sEPSC Inter- event Interval	D1-MSNs: Fentanyl Abstinence vs Water	Kolmogorov-Smirnov		27	KS D		0.007	>0.99
Figure 2F	Action Potential Threshold Potential	D1-MSNs: Fentanyl Abstinence vs Water, Male vs Female	2-way ANOVA		27	Sex	1,23	0.203	0.657
						Drug	1,23	9.389	0.005	***
						Sex x Drug	1,23	0.666	0.423
		D1-MSNs: Fentanyl Abstinence vs Water	nested t-test	11	27	t	25	3.022	0.0057	**
Figure 2G left	Number of action potentials at given current injection	D1-MSNs: Fentanyl Abstinence vs Water	Mixed Effects		23	Step	2.258,49.36	17.48	<0.0001
						Drug	1222	3.109	0.0917
						Step x Drug	7153	1.74	0.1037
Figure 2G right	Number of action potentials at 120 pA	D1-MSNs: Fentanyl Abstinence vs Water	nested t-test	10	23	t	21	1.882	0.0737
Figure 2H	-50 sEPSC frequency	D2-MSNs: Fentanyl Abstinence vs Water, Male vs Female	2-way ANOVA		26	Sex	1,21	0.223	0.642
						Drug	1,21	0.327	0.573
						Sex x Drug	1,21	0.219	0.644
		D2-MSNs: Fentanyl Abstinence vs Water	nested t-test	18	26	t	16	0.7458	0.4666
Figure 2I left	-50 sEPSC amplitude	D2-MSNs: Fentanyl Abstinence vs Water, Male vs Female	2-way ANOVA		26	Sex	1,21	0.014	0.908
						Drug	1,21	0.195	0.663
						Sex x Drug	1,21	1.644	0.214
		D2-MSNs: Fentanyl Abstinence vs Water	nested t-test	18	26	t	16	1.19	0.2515
Figure 2I right	Cumulative Probability, -50 sEPSC amplitude	D2-MSNs: Fentanyl Abstinence vs Water	Kolmogorov-Smirnov		26	KS D		0.02489	>0.99
Figure 2J left	-50 sEPSC Inter event interval	D2-MSNs: Fentanyl Abstinence vs Water, Male vs Female	2-way ANOVA		26	Sex	1,21	0.001	0.972
						Drug	1,21	0.17	0.684
						Sex x Drug	1,21	0.126	0.726
		D2-MSNs: Fentanyl Abstinence vs Water	nested t-test	18	26	t	16	0.4996	0.6242
Figure 2J right	Cumulative Probability, -50 sEPSC inter event interval	D2-MSNs: Fentanyl Abstinence vs Water	Kolmogorov-Smirnov		26	KS D		0.098	>0.99
Figure 2K	Action Potential Threshold Potential	D2-MSNs: Fentanyl vs Water, Male vs Female	2-way ANOVA		26	Sex	1,22	0.133	0.719
						Drug	1,22	1.746	0.2
						Sex x Drug	1,22	0.978	0.333
		D2-MSNs: Fentanyl Abstinence vs Water	nested t-test	18	26	t	16	1.548	0.1411
Figure 2L	Number of action potentials from given step	D2-MSNs: Fentanyl Abstinence vs Water, Male vs Female	GG corrected RMANOVA		25	Sex	1,21	0.241	0.628
						Drug	1,21	1.133	0.299
						Sex x Drug	1,21	3.334	0.082
						Step	2.383,50.0	23.261	<0.001	**
						Step x Sex x Drug	2.383,50.0	1.63	0.202
Figure 2L	Number of Action Potentials at 120 pA	D2 Fentanyl Abstinence vs Water	2-way ANOVA		25	Sex	1,21	0.679	0.419
						Drug	1,21	1.046	0.318
						Sex x Drug	1,21	2.23	0.15
		D2-MSNs: Fentanyl Abstinence vs Water	nested t-test	17	25	t	15	0.7006	0.4943
Suppl 2A left	Membrane Resistance	D1-MSNs: Fentanyl Abstinence vs Water, Male vs Female	2-way ANOVA		28	Sex	1,24	0.119	0.733
						Drug	1,24	0.997	0.328
						Sex x Drug	1,24	0.566	0.459
		D1-MSNs: Fentanyl Abstinence vs Water	nested t-test	12	28	t	10	0.5863	0.5707
Suppl 2A right	Membrane Resistance	D2-MSNs: Fentanyl Abstinence vs Water, Male vs Female	2-way ANOVA		26	Sex	1,22	0.239	0.63
						Drug	1,22	3.32	0.082
						Sex x Drug	1,22	2.84	0.106
		D2-MSNs: Fentanyl Abstinence vs Water	nested t-test	18	26	t	16	1.436	0.1702
Suppl 2B left	Resting Membrane Potential	D1-MSNs: Fentanyl Abstinence vs Water, Male vs Female	2-way ANOVA		28	Sex	1,24	0.559	0.462
						Drug	1,24	0.737	0.399
						Sex x Drug	1,24	4.099	0.054
		D1-MSNs: Fentanyl Abstinence vs Water	nested t-test	12	28	t	10	0.3329	0.7461
Suppl 2B right	Resting Membrane Potential	D2-MSNs: Fentanyl Abstinence vs Water, Male vs Female	2-way ANOVA		26	Sex	1,22	1.294	0.268
						Drug	1,22	0.017	0.899
						Sex x Drug	1,22	0.01	0.92
		D2 Fentanyl Abstinence vs Water	nested t-test	18	26	t	24	0.1347	0.894
Suppl 2C left	Membrane Capacitance	D1-MSNs: Fentanyl Abstinence vs Water, Male vs Female	2-way ANOVA		28	Sex	1,24	1.606	0.217
						Drug	1,24	0.446	0.51
						Sex x Drug	1,24	0.751	0.395
		D1-MSNs: Fentanyl Abstinence vs Water	nested t-test	12	28	t	10	0.6	0.5372
Suppl 2C right	Membrane Capacitance	D2-MSNs: Fentanyl Abstinence vs Water, Male vs Female	2-way ANOVA		26	Sex	1,22	1.817	0.191
						Drug	1,22	1.641	0.214
						Sex x Drug	1,22	0.14	0.712
		D2-MSNs: Fentanyl Abstinence vs Water	nested t-test	18	26	t	16	0.9196	0.3714
Suppl 2D left	Mean Rheobase	D1-MSNs: Fentanyl Abstinence vs Water, Male vs Female	2-way ANOVA		27	Sex	1,23	0.008	0.929
						Drug	1,23	0.198	0.66
						Sex x Drug	1,23	1.278	0.27
		D1-MSNs: Fentanyl Abstinence vs Water	nested t-test	11	27	t	9	0.8906	0.3963
Suppl 2D right	Mean Rheobase	D2-MSNs: Fentanyl Abstinence vs Water, Male vs Female	2-way ANOVA		25	Sex	1,21	0.467	0.502
						Drug	1,21	0.77	0.39
						Sex x Drug	1,21	0.986	0.332
		D2-MSNs: Fentanyl Abstinence vs Water	nested t-test	18	25	t	16	0.7356	0.4726
Suppl 3A	Total Consumption (mL/g)	RiboTag Mice, Fentanyl vs Water, Male vs Female, D1 vs A2A	3-way ANOVA	192		Sex	1184	18.003	<0.001	****
						Drug	1184	21.624	<0.001	****
						Sex x Drug	1184	0.065	0.798
						Genotype	1184	10.818	0.001	***
						Sex x Genotype	1184	0.012	0.914
						Drug x Genotype	1184	0.485	0.487
						Sex x Drug x Genotype	1184	2.28	0.133
		Female Fentanyl D1 vs Female Water D1	Sidak's post-hoc	48					0.025	*	note: only showing p<0.1 comparisons
		Female Fentanyl D1 vs Male Water D1		48					<0.001	****
		Female Fentanyl D1 vs Male Water A2A		48					0.011	*
		Male Fentanyl D1 vs Female Fentanyl A2A		48					0.026	*
		Female Water D1 vs Female Fentanyl A2A		48					0.003	**
		Male Water D1 vs Female Fentanyl A2A		48					<0.001	****
		Male Water D1 vs Male Fentanyl A2A		48					0.002	**
		Male Water D1 vs Female Water A2A		48					<0.001	**
		Female Fentanyl A2A vs Male Water A2A		48					0.001	***
		Male Fentanyl A2A vs Male Water A2A		48					0.087
		Female Water A2A vs Male Water A2A		48					0.051
Suppl 3C	Total Consumption (mL/g)	RNAscope Mice, Fentanyl vs Water, Male vs Female, D1 vs A2A	3-way ANOVA	34		Sex	1,26	24.281	<0.001	****
						Drug	1,26	1.942	0.175
						Sex x Drug	1,26	1.747	0.198
						Genotype	1,26	3.273	0.082
						Sex x Genotype	1,26	1.614	0.215
						Drug x Genotype	1,26	4.138	0.052
						Sex x Drug x Genotype	1,26	0.037	0.85
		Female Fentanyl A2A vs Male Fentanyl A2A	Sidak's Post-hoc	8					0.024	*	note: only showing p<0.05 comparisons
		Female Fentanyl A2A vs Male Water A2A		9					0.001	***
		Female Fentanyl A2A vs Male Fentanyl D1		8					0.001	***
		Female Fentanyl A2A vs Male Water D1		8					0.011	*
Suppl 3D	Nanostring Counts Oprm1	D1-MSNs: Fentanyl Abstinence vs Water	unpaired t-test	23		t	21	1.582	0.1285
		D2-MSNs: Fentanyl Abstinence vs Water	unpaired t-test	23		t	21	0.21	0.8357
	Nanostring Counts Oprd1	D1-MSNs: Fentanyl Abstinence vs Water	unpaired t-test	23		t	21	0.07381	0.9419
		D2-MSNs: Fentanyl Abstinence vs Water	unpaired t-test	23		t	21	0.3339	0.7417
	Nanostring Counts Oprk1	D1-MSNs: Fentanyl Abstinence vs Water	unpaired t-test	23		t	21	0.5581	0.5827
		D2-MSNs: Fentanyl Abstinence vs Water	unpaired t-test	23		t		0.286	0.7777
Suppl 3E	% Input: PRKCE	Fentanyl Abstinence vs Water	unpaired t-test	9		t	7	0.7576	0.4734
	% Input : Nlgn2	Fentanyl Abstinence vs Water	unpaired t-test	9		t	7	2.011	0.0842
	%Input: Gramd1b	Fentanyl Abstinence vs Water	unpaired t-test	9		t	7	1.824	0.11
Figure4 D	Nanostring E2f1 counts	D1-MSNs: Fentanyl Abstinence vs Water, Male vs Female	2-way ANOVA	23		Drug	1,19	5.065	0.0365	*
						Sex	1,19	3.758	0.0676
						Sex x Drug	1,19	0.01825	0.8939
		D1-MSNs: Fentanyl Abstinence vs Water	unpaired t-test			t	21	2.076	0.0504
		D2-MSNs: Fentanyl Abstinence vs Water, Male vs Female	2-way ANOVA	23		Drug	1,19	0.3796	0.1072
						Sex	1,19	0.7382	0.401
						Sex x Drug	1,19	2.859	0.5451
		D2-MSNs: Fentanyl Abstinence vs Water	unpaired t-test			t	21	0.7093	0.486
Figure 4F	Percent of Cre+ cells also E2f1+	D1-MSNs: Fentanyl Abstinence vs Water, Male vs Female	2-way ANOVA	17		Drug	1,13	2.009	0.18
						Sex	1,13	0.77	0.395
						Sex x Drug	1,13	2.41	0.145
		D1-MSNs: Fentanyl Abstinence vs Water	unpaired t-test			t	15	1.233	0.237
		D2-MSNs: Fentanyl Abstinence vs Water, Male vs Female	2-way ANOVA	17		Drug	1,13	1.289	0.277
						Sex	1,13	1.879	0.194
						Sex x Drug	1,13	0.027	0.873
		D2-MSNs: Fentanyl Abstinence vs Water	unpaired t-test			t	15	1.076	0.299
Figure 4G	Number of E2f1 puncta per Cre+ cell	D1-MSNs: Fentanyl Abstinence vs Water, Male vs Female	2-way ANOVA	17		Drug	1,13	7.577	0.016	*
						Sex	1,13	1.634	0.224
						Sex x Drug	1,13	1.159	0.156
		D1-MSNs: Fentanyl Abstinence vs Water	unpaired t-test			t	15	2.439	0.0276	*
		D2-MSNs: Fentanyl Abstinence vs Water, Male vs Female	2-way ANOVA	17		Drug	1,13	4.899	0.045	*
						Sex	1,13	4.399	0.056
						Sex x Drug	1,13	0.614	0.447
		D2-MSNs: Fentanyl Abstinence vs Water	unpaired t-test			t	15	1.968	0.0679
Suppl 4A	fold change E2f1 mRNA (N2a cells)	Cre vs Cre+DIO-E2f1	Welch's corrected unpaired t-test	12		t	4.034	5	0.01	**
Suppl 4B	fold change E2f1 mRNA (Total Nac)	DIO-E2f1 vs DIO-eYFP	Welchs's corrected unpaired t-test	11		t	4.002	5.104	0.007	**
Suppl 4C	fold change PRKCE mRNA (Total Nac)		unpaired t-test	11		t	9	0.8485	0.4181
	fold change Nlgn2 mRNA (Total Nac)		unpaired t-test	11		t	9	1.692	0.1248
	fold change Gramd1b mRNA (Total Nac)		unpaired t-test	11		t	9	1.936	0.0848
Suppl 4D left	Total Consumption (mL/g)	SDS: Fentanyl vs Water, E2f1 vs eYFP	2-way ANOVA	32		Drug	1,28	3.039	0.0922
						Virus	1,28	4.424	0.0445	*
						Drug x Virus	1,28	0.0165	0.8987
		Fentanyl eYFP vs Water E2f1	Sidak's post-hoc	16					0.0647		note: only showing p<0.1
Suppl 4D Center	Total Consumption (mL/g)	Fentanyl vs Water, Male vs Female, E2f1 vs eYFP	3-way ANOVA	68		Drug	1,60	0.223	0.638
						Virus	1,60	2.463	0.122
						Sex	1,60	1.395	0.242
						Drug x Virus	1,60	1.127	0.293
						Sex x Drug	1,60	0.79	0.378
						Virus x Sex	1,60	0.83	0.366
						Drug x Virus x Sex	1,60	4.085	0.048	*	note: nothing <0.1 in post-hoc
Suppl 4D Right	Total Consumption (mL/g)	Fentanyl vs Water, eYFP vs E2f1	2-way ANOVA	68		Drug	1,23	1.66	0.2104
						Virus	1,23	0.0979	0.7571
						Drug x Virus	1,23	0.9608	0.3372
Suppl4E Left	Sholl Radius Intersections	D1MSNS: Fentanyl vs Water, E2f1 vs eYFP	GG corrected 3-way ANOVA		73	Radius	4.027,277.9	161.479	<0.001
						Virus	1,69	0.027	0.87
						Drug	1,69	0.876	0.352
						Radius x Virus	4.027,277.9	0.434	0.785
						Radius x Drug	4.027,277.9	0.896	0.467
						Drug x Virus	1,69	7.513	0.008	**
						Radius x Drug x Virus	4.027,277.9	2.497	0.043	*
		Fentanyl Abstinence eYFP vs Water eYFP	Sidak's post-hoc, Drug x Virus		48				0.014	*	only showing p<0.1 comparisons
Suppl 4E Center	Number of Branch Points	D1MSNS: Fentanyl Abstinence vs Water, E2f1 vs eYFP	2-way ANOVA		73	Drug	1,69	1.928	0.169
						Virus	1,69	12.109	<0.001
						Drug x Virus	1,69	4.483	0.038
		Fentanyl Abstinence E2f1 vs Fentanyl Abstinence eYFP	Sidak's post-hoc		36				0.002	**
		Fentanyl Abstinence eYFP vs Water eYFP			48				0.022	*
		Fentanyl Abstinencey eYFP vs Water E2f1			39				0.003
Suppl4E Right	Total Dendritic Length	D1-MSNS: Fentanyl Abstinence vs Water, E2f1 vs eYFP	2-way ANOVA		73	Drug	1,69	1.209	0.275
						Virus	1,69	0.129	0.721
						Drug x Virus	1,69	11.372	0.001
		Fentanyl Abstinence E2f1 vs Fentanyl Abstinence eYFP	Sidak's post-hoc		36				0.074		only showing p<0.1 comparisons
		Fentanyl Abstinence eYFP vs Water eYFP			48				0.002	**
Figure 5A left	fold change PRKCE mRNA	Cre vs Cre+DIO-E2f1	unpaired t-test	12		t	10	0.7719	0.458
	fold change Nlgn2 mRNA		unpaired t-test	12		t	10	2.26	0.0473	*
	fofld change Gramd1b mRNA		Welch's Corrected unpaired t-test	11		t	6.099	8.75	0.0001	***
Figure 5A right	PRKCE/GAPDH relative band intensity		unpaired t-test	6		t	4	0.3392	0.7515
	Nlgn2/GAPDH relative band intensity		unpaired t-test	6		t	4	3.052	0.038	*
	Gramd1b/GAPDH relative band intensity		unpaired t-test	6		t	4	2.911	0.0436	*
Figure 5E Left	Number of sholl intersections	D1-MSNs: Fentanyl Abstinence E2f1 vs Water E2f1	2-way ANOVA		25	Radius	15368	46.68	<0.001	***	note: nothing significant in post-hoc
						Drug	1368	8.847	0.0031	**
						Radius x Drug	15368	1.036	0.4164
Figure 5E Center	Number of Branch Points	D1-MSNs: Fentanyl Abstinence E2f1 vs Water E2f1	nested t-test	9	25	t	23	0.4773	0.6377
Figure 5E Right	Total Dendritic Length	D1-MSNs : Fentanyl Abstinence E2f1 vs Water E2f1	nested t-test	9	25	t	23	1.301	0.206
Figure 5G	Time in Interaction Zone	SDS: Fentanyl Abstinence vs Water, E2f1 vs eYFP	2-way ANOVA	32		Virus	1,28	2.802	0.1053
						Drug	1,28	2.877	0.101
						Drug x Virus	1,28	10.42	0.0032	**
		Water+SDS eYFP vs Fentany Abstinence+l SDS eYFP	Sidak's post hoc	16					0.0033	**
		Water +SDS E2f1 vs Fentanyl Abstinence+SDS E2f1		16					0.4926
Figure 5H	Time in Open Arms of Elevated Plus Maze	Fentanyl Abstinence vs Water, E2f1 vs eYFP, Male vs Female	3-way ANOVA	68		Drug	1,60	6.923	0.011	*
						Virus	1,60	1.007	0.32
						Drug x Virus	1,60	4.337	0.042	*
						Sex	1,60	0.17	0.681
						Sex x Drug	1,60	0.005	0.945
						Virus x Sex	1,60	0.108	0.744
						Drug x Virus x Sex	1,60	0.091	0.764
		Fentanyl Abstinence vs Water, E2f1 vs eYFP	2-way ANOVA			Drug	1,64	7.699	0.007	**
						Virus	1,64	1.095	0.299
						Drug x Virus	1,64	4.651	0.035	*
		Water E2f1 vs Fentanyl Abstinence E2f1	Sidak's Post-hoc	36					0.8802
		Water eYFP vs Fentanyl Abstinence eYFP	Sidak's Post-hoc	32					0.0024	**
Figure 5I	Time in Mouse-Paired Chamber	Fentanyl Abstinence vs Water, E2f1 vs eYFP, Male vs Female	3-way ANOVA	68		Drug	1,60	3.837	0.055	*
						Virus	1,60	0.955	0.332
						Drug x Virus	1,60	0.099	0.755
						Sex	1,60	4.902	0.031	*
						Sex x Drug	1,60	0.318	0.575
						Virus x Sex	1,60	0.002	0.963
						Drug x Virus x Sex	1,60	0.309	0.58
		Fentanyl Abstinence vs Water, E2f1 vs eYFP	2-way ANOVA			Drug	1,64	4.243	0.043	*
						Virus	1,64	1.105	0.297
						Drug x Virus	1,64	5.259	0.025	*
		Water E2f1 vs Fentanyl Abstinence E2f1	Sidak's Post-hoc	36					0.9819
		Water eYFP vs Fentanyl Abstinence eYFP		32					0.0079	**
Suppl 5B right	-50 sEPSC frequency	D1-MSNs: Fentanyl Abstinence vs Water, E2f1-GFP vs GFP, Male vs Female	3-way ANOVA		51	Drug	1,43	0.365	0.549
						Sex	1,43	0.913	0.345
						Sex x Drug	1,43	0.226	0.637
						Virus	1,43	0.897	0.349
						Drug x Virus	1,43	2.404	0.128
						Sex x Virus	1,43	0.416	0.522
						Sex x Drug x Virus	1,43	0.375	0.544
		D1-MSNs: Fentanyl Abstinence vs Water, E2f1-GFP vs GFP	2-way ANOVA		51	Drug	1,47	0.188	0.666
						Virus	1,47	0.6	0.442
						Drug x Virus	1,47	2.07	0.157
		D1-MSNs: Fentanyl Abstinence E2F1-GFP vs Water E2F1-GFP	nested t-test	15	23			0.3647	0.4923
Supp 5C left	median sEPSC amplitude	D1-MSNs: Fentanyl Abstinence vs Water, E2f1-GFP vs GFP, Male vs Female	3-way ANOVA		51	Drug	1,43	8.714	0.005	**
						Sex	1,43	0.584	0.449
						Sex x Drug	1,43	0.075	0.785
						Virus	1,43	0.788	0.38
						Drug x Virus	1,43	2.201	0.145
						Sex x Virus	1,43	1.016	0.319
						Sex x Drug x Virus	1,43	3.197	0.081
		D1-MSNs: Fentanyl Abstinence vs Water, E2f1-GFP vs GFP	2-way ANOVA		51	Drug	1,47	7.727	0.008	**
						Virus	1,47	1.029	0.316
						Drug x Virus	1,47	1.683	0.201
		D1-MSNs: Fentanyl Abstinence GFP vs Water E2f1-GFP	Sidak's Post-hoc		29				0.037	*	note: only comparisons p<0.1 shown
		D1-MSNs:Fentanyl Abstinence GFP vs Water GFP			28				0.026	*
		D1-MSNs: Water E2f1-GFP vs Fentanyl Abstinence E2f1-GFP	Nested t-test	15	23	t	21	1.151	0.263
Suppl 5C Right	Cumulative Probability, -50 sEPSC amplitude	D1-MSNs: Fentanyl Abstinence E2f1-GFP vs Fentanyl Abstinence GFP	Kolmogorov-Smirnov		28	KS D		0.07238	0.64
		D1-MSNs: Water E2f1-GFP vs Water GFP			23	KS D		0.1131	0.1537
Suppl 5D left	sEPSC inter-event interval	D1-MSNs: Fentanyl Abstinence vs Water, E2f1-GFP vs GFP, Male vs Female	3-way ANOVA		51	Drug	1,43	0.02	0.89
						Sex	1,43	0.473	0.496
						Sex x Drug	1,43	0.033	0.857
						Virus	1,43	3.455	0.07
						Drug x Virus	1,43	0.274	0.604
						Sex x Virus	1,43	0.017	0.896
						Sex x Drug x Virus	1,43	1.546	0.22
		D1-MSNs: Fentanyl Abstinence vs Water, E2f1-GFP vs GFP	2-way ANOVA		51	Drug	1,47	0.006	0.938
						Virus	1,47	3.702	0.06
						Drug x Virus	1,47	0.318	0.575
		D1-MSNs: Water E2f1-GFP vs Fentanyl Abstinence E2f1-GFP	Nested t-test	15	23	t	13	0.03529	0.9724
Suppl 5D Right	Cumulative Probability, -50 sEPSC inter event interval	D1-MSNs: Fentanyl Abstinence E2f1-GFP vs Fentanyl Abstinence GFP	Kolmogorov-Smirnov		28	KS D		0.004848	>0.99
		D1-MSNs: Water E2f1-GFP vs Water GFP			23	KS D		0.009074	>0.99
Suppl 5E	Action Potential Threshold	D1-MSNs: Fentanyl Abstinence vs Water, E2f1-GFP vs GFP, Male vs Female	3-way ANOVA		49	Drug	1,41	7.821	0.008	**
						Virus	1,41	1.894	0.176
						Drug x Virus	1,41	0.446	0.508
						Sex	1,41	0.399	0.531
						Sex x Drug	1,41	0.07	0.793
						Virus x Sex	1,41	0.015	0.903
						Drug x Virus x Sex	1,41	1.408	0.242
		D1-MSNs: Fentanyl Abstinence vs Water, E2f1-GFP vs GFP	2-way ANOVA		49	Drug	1,45	7.616	0.008
						Virus	1,45	1.627	0.209
						Drug x Virus	1,45	0.379	0.541
		Fentanyl Abstinence E2f1-GFP vs Water GFP	Sidak's Post-hoc						0.052		note: only comparisons p<0.1 shown
		Fentanyl Abstinence GFP vs Water GFP							0.094
		D1 MSNs: Fentanyl Abstinence E2F1-GFP vs Water E2F1-GFP	nested t-test	15	22	t	20	1.231	0.2326
Suppl 5F	Number of action potentials per current step	D1-MSNs: Fentanyl Abstinence E2f1-GFP vs Water E2f1-GFP, Male vs Female	RMANOVA		21	Drug	1,17	0	0.993
						Sex	1,17	0.427	0.522
						Sex x Drug	1,17	0.018	0.895
Suppl 5G	Number of Action Potentials at 120 pA	D1-MSNs: Fentanyl Abstinence vs Water, E2f1-GFP vs GFP	ANOVA		44	Drug	1,40	2.254	0.141
						Virus		4.638	0.037
						Drug x Virus		0.559	0.459
Suppl 5H	Total Consumption (mL/g)	Fentanyl vs Water, Male vs Female, E2f1-GFP vs GFP	3-way ANOVA	29		Sex	1,21	23.561	< .001	**
						Drug	1,22	0.644	0.431
						Sex x Drug	1,23	0.438	0.515
						Virus	1,24	3.772	0.066
						Sex x Virus	1,25	0.831	0.372
						Drug x Virus	1,26	6.737	0.017	*
						Sex x Drug x Virus	1,27	0.186	0.671
		Female Fentanyl E2f1-GFP vs Male Water E2f1-GFP	Sidak's Post-hoc						0.023	*	note: only comparisons p<0.1 shown
		Female Fentanyl E2f1-GFP vs Male Fentanyl GFP							0.009	**
		Female Fentanyl E2f1-GFP vs Male Water GFP							0.021	*
		Female Water GFP vs Male Fentanyl GFP							0.062
Suppl 5I	Membrane Resistance	D1-MSNs: Fentanyl E2f1-GFP vs Water E2f1-GFP	Nested t-test	15	23	t	21	0.6502	0.5226
		D1-MSNs: Fentanyl Abstinence vs Water, E2f1-GFP vs GFP, Male vs Female	3-way ANOVA		51	Drug	1,43	0.031	0.86
						Sex	1,43	0.563	0.457
						Sex x Drug	1,43	0.855	0.36
						Virus	1,43	3.021	0.089
						Drug x Virus	1,43	1.305	0.26
						Sex x Virus	1,43	1.174	0.285
						Sex x Drug x Virus	1,43	0.039	0.845
		D1-MSNs: Fentanyl Abstinence vs Water, E2f1-GFP vs GFP	2-way ANOVA		51	Drug	1,47	0.037	0.847
						Virus	1,47	3.205	0.08
						Drug x Virus	1,47	1.056	0.309
		D1-MSNs: Fentanyl Abstinence E2F1-GFP vs Water E2F1-GFP	nested t-test	15	23	t	21	0.6502	0.5226
Suppl 5J	Resting Membrane Potential	D1-MSNs: Fentanyl Abstinence E2f1-GFP vs Water E2f1-GFP	Nested t-test	15	23	t	13	1.225	0.2423
		D1-MSNs: Fentanyl Abstinence vs Water, E2f1-GFP vs GFP, Male vs Female	3-way ANOVA		51	Drug	1,43	0.95	0.335
						Sex	1,43	0.015	0.902
						Sex x Drug	1,43	1.308	0.259
						Virus	1,43	0.178	0.675
						Drug x Virus	1,43	0	0.99
						Sex x Virus	1,43	0.527	0.472
						Sex x Drug x Virus	1,43	1.347	0.252
		D1-MSNs: Fentanyl Abstinence vs Water, E2f1-GFP vs GFP	2-way ANOVA		51	Drug	1,47	0.592	0.446
						Virus	1,47	0.061	0.805
						Drug x Virus	1,47	0.064	0.801
		D1-MSNs: Fentanyll Abstinence E2F1-GFP vs Water E2F1-GFP	nested t-test	15	23	t	13	1.225	0.2423
Suppl 5K	Membrane Capacitance	D1-MSNs: Fentanyl Abstinence vs Water, E2f1-GFP vs GFP, Male vs Female	3-way ANOVA		51	Drug	1,43	0.328	0.57
						Sex	1,43	9.939	0.003	**
						Sex x Drug	1,43	0.0009	0.927
						Virus	1,43	0.897	0.349
						Drug x Virus	1,43	0.075	0.786
						Sex x Virus	1,43	2.398	0.129
						Sex x Drug x Virus	1,43	1.008	0.321
		Male Water E2f1-GFP vs Female Fentanyl Abstinence GFP	Sidak's Post-hoc		15				0.09		note- only comparisons p<0.1 shown
		D1-MSNs: Fentanyl Abstinence vs Water, E2f1-GFP vs GFP	2-way ANOVA		51	Drug	1,47	0.205	0.653
						Virus	1,47	1.043	0.312
						Drug x Virus	1,47	0.113	0.738
		D1-MSNs: Fentanyl Abstinence E2F1-GFP v Water E2F1-GFP	nested t-test	15	23	t	13	0.030529	0.9724
Suppl 5L	Mean Rheobase	D1-MSNs: Fentanyl Abstinence vs Water, E2f1-GFP vs GFP, Male vs Female	3-way ANOVA		48	Drug	1,40	0.059	0.81
						Sex	1,40	0.027	0.87
						Sex x Drug	1,40	1.955	0.17
						Virus	1,40	0.019	0.891
						Drug x Virus	1,40	0.744	0.393
						Sex x Virus	1,40	0.084	0.773
						Sex x Drug x Virus	1,40	0.031	0.86
		D1-MSNs: Fentanyl Abstinence vs Water, E2f1-GFP vs GFP	2-way ANOVA		48	Drug	1,43	0.004	0.948
						Virus	1,43	0.039	0.844
						Drug x Virus	1,43	1.085	0.303
		D1-MSNs: Fentanyl Abstinence E2F1-GFP v Water E2F1-GFP	nested t-test	15	21	t	19	0.7812	0.4443
