## Supplemental File 3 for "Negative emotional behavior during fentanyl abstinence is mediated by adaptations in nucleus accumbens neuron subtypes"

### Sheet: Green Hubs iRegulon
	Name:			GreenHubs.csv
	Motif collection:			10K (9713 PWMs)
	Minimum NEScore:			3.5
	Rank threshold for visualization:			5000
	ROC threshold for AUC calculation (%):			0.03
	Minimum identity between orthologous genes:			0
	Maximum false discovery rate (FDR) on motif similarity:			0.001
	Motif rankings database:			20kb centered around TSS (7 species)
Motif id	NES	ClusterCode	Transcription factor	Target genes
stark-KYTAATKDNY	5.99387	M1	HOXB6,HOXC6,HOXB5,HOXA5,HOXA6,HOXB3,PDX1,HOXB2,GSX2,RAX,MNX1,HOXD8,ALX3,EMX1,HESX1,GBX2,HOXA2,HOXA1,ESX1,LHX9,NANOG,MIXL1,VAX1,LBX2	SYT7,NLGN2,PRKCE,NAT8L,CDK5R1
transfac_pro-M01486	4.96519	M1	DLX4,DLX3,DLX5,HOXC8,DLX2,HOXC4,HOXA5,IRF6,ALX1,HOXC5,SHOX2,DLX1,HOXB4,HOXA3,HOXD3,HOXA6,GSX2,BARX2,VSX1,NOBOX,MEOX1,MEOX2,VAX2,HOXA1,VAX1,ALX4	NLGN2,PURA,NAT8L,SYT7
transfac_pro-M01321	4.26745	M1	HOXC8,HOXA6,HOXA5,IRF6,HOXD3,HOXB5,VAX1,HOXA2,DLX1,DLX2,MEOX1,HOXA1,HOXB6,PDX1,GSX2,HOXD1,BARX1,HOXA3,ALX1,HOXC4,DLX5,DLX3,PAX7,MEOX2,DLX4,HOXB4,LHX6,PAX4,SHOX2,POU2F1,VAX2,ESX1,RAX,HOXC5,HOXB2,HOXB3,EMX1,HOXA4,EN2,EVX1,PROP1,NKX6-1,VSX1,EMX2,BARX2,OTP,POU3F2,MNX1,VSX2,LHX2,EVX2,YY1,MSX1,NKX6-2,PHOX2B,NOBOX,RHOXF2B,RHOXF2,NKX6-3,NKX1-2	NLGN2,GRAMD1B,NAT8L,PURA,SYT7
transfac_pro-M02839	4.22333	M1	ARID3A	SYNGAP1,PRKCE,PURA,BCL7A,SYT7
yetfasco-1450	3.75173	M1		NLGN2,BCL7A,PRKCE
tiffin-TIFDMEM0000016	3.69382	M1		SYT7,NLGN2,CDK5R1
transfac_pro-M02115	3.65797	M1	PRRX2	SYT7,CDK5R1,NLGN2,BCL7A
transfac_pro-M01336	3.56972	M1	HOXA7,HOXB4,ALX1,PROP1,HOXC5,NKX6-1,HOXA4,HOXC4,SHOX2,LMX1A,VSX1,PAX7,NOBOX,PHOX2B,OTP,LHX1,POU3F2,LMX1B,LHX5,MSX1,VAX2,LHX3,PHOX2A,EN1,POU1F1,HOXC8,POU3F4,EN2,POU3F1,CRX,LHX6,ESX1,HOXD1,HOXA3,YY1,DLX1,POU2F1,RAX,PAX4,DLX5,PAX6,PRRX1,DLX4,HOXC6,POU4F3,BARX2,HOXB3,EMX2,HOXA1,TLX2,LHX2,HOXB8,DLX3,IRF6,HOXA5,HOXB5,VAX1,HOXD3,EVX1,HOXC9,MNX1,MIXL1,HOXA6,MYB,MEOX2,HOXB2,DLX2,GSX2,PDX1,HOXB6,EMX1,LHX4,…	SYT7,PURA,SYNGAP1,GRAMD1B,PRKCE,RAB35,CDK5R1,NAT8L
transfac_pro-M01338	3.55593	M1	HOXD3,VAX1,IRF6,HOXA5,HOXA2,MEOX1,HOXB5,HOXC8,HOXA1,GSX2,PDX1,DLX2,HOXA6,DLX1,HOXA3,HOXD1,PAX4,DLX5,EMX1,ALX3,BARX1,RAX,PAX7,HOXB2,HOXB3,EMX2,VSX1,VSX2,ESX1,ALX1,HOXB6,MIXL1,LHX6,VAX2,HESX1,LMX1B,SHOX2,MNX1,HOXC4,DLX3,EN2,EVX2,EVX1,POU2F1,HOXB4,MEOX2,NOTO,DLX4,HOXC5,LMX1A,GBX2,YY1,DBP,GSX1,OTP,LHX2,MSX1,NOBOX,EN1,LHX3,TCF3,GBX1,LBX2,NKX1-2,RHOXF2,RHOXF2B,VENTX,NKX1-1	SYNGAP1,PURA,PRKCE,NAT8L,NLGN2,RAB35,GRAMD1B,CDK5R1,SYT7
taipale-NNYAATTANN-DLX1-DBD	3.52283	M1	DLX1,HOXA2,EMX1,ESX1,HOXB2,GSX1,EN1,EN2,GBX2,HOXB3,EVX1,ALX3,MIXL1,HOXB5,HOXA1,LBX2,EVX2,GSX2,HOXD8,RAX,EMX2,GBX1,HESX1,PAX7,NOTO,MEOX1,DLX5,LHX2,MEOX2,PRRX1,PDX1,LHX9,DLX6,LHX6,DLX3,RAX2,PRRX2,VSX1,MNX1,ISX,SHOX,DLX4,UNCX,SHOX2,DLX2,NOBOX,HOXA3,ALX1,HOXA5,IRF6,VAX1,POU2F1,LMX1B,BARHL2,LBX1	NLGN2,PURA,SYT7
hdpi-GRHPR	4.899	M2	GRHPR	BCL7A,NLGN2,PRKCE
transfac_pro-M00985	4.86591	M3	BHLHE40,ARNT,ATF3,SREBF1,SREBF2,BHLHE41,USF1,USF2,TFEB,TFEC,TFE3,ARNTL,MYC,MAX,MLXIPL,MLX,ARNT2,HELT	SYNGAP1,NLGN2,NAT8L,PURA,PRKCE,BCL7A,CDK5R1,GRAMD1B,RAB35,SYT7
transfac_pro-M00376	4.35846	M3		SYT7,SYNGAP1,PURA,PRKCE,RAB35,GRAMD1B,NAT8L,CDK5R1
yetfasco-522	4.30331	M3	ARNT,BHLHE40,BHLHE41,USF1,SREBF1,SREBF2	PURA,SYNGAP1
jaspar-PF0018.1	4.21781	M3	TFEB,BHLHE41,SREBF2,SREBF1,ARNT,ATF3,TFEC,ARNTL,USF1,TFE3,USF2,BHLHE40,HELT	SYT7,BCL7A,RAB35
transfac_pro-M00375	4.11853	M3	ATF1,USF2,USF1,ATF3,CREB3L2	PRKCE,NAT8L,BCL7A
yetfasco-1346	3.98064	M3	USF2,USF1,TFE3,MAX,ARNT,MYC,MXI1,BHLHE40,ARNT2,MNT	GRAMD1B,NLGN2
factorbook-BHLHE40	3.92272	M3	BHLHE40,BHLHE41,ARNT,USF1,TFE3,ATF3,SREBF2,SREBF1,MLXIPL,HEY2,TFEB,USF2,HES4,HES2	SYNGAP1,PURA,PRKCE,CDK5R1,GRAMD1B,SYT7,NLGN2,RAB35
homer-M00851	3.91445	M3	USF2,USF1,ATF3,MAX,MYC,TFE3	CDK5R1,GRAMD1B,NLGN2
taipale-GTCACGTGAC-BHLHE41-full	3.76001	M3	BHLHE41,ARNT,TFEB,BHLHE40,SREBF1,SREBF2,ARNTL,ATF3,USF1,TFEC,TFE3,USF2,MLX,MLXIPL,ARNT2,MYC,MAX,HELT	NAT8L,SYT7,CDK5R1
transfac_public-M00123	3.73243	M3	MAX,MYC,USF1,ARNT,MYCN,MXI1,USF2,TFE3,MNT,MXD3,HEYL,MLXIPL,MITF,ID1,ARNTL,HEY2,OLIG2,HES6,CLOCK,NPAS2,ARNTL2,OLIG1,HEY1,MXD4	BCL7A,SYT7,NLGN2
taipale-GTCACGTGAC-ARNTL-DBD	3.67451	M3	ARNTL,BHLHE41,ATF3,SREBF1,SREBF2,TFEB,ARNT,USF2,USF1,BHLHE40,TFE3,TFEC,MLX,HELT	NAT8L,PRKCE,BCL7A
homer-M00848	3.6359	M3	USF1,USF2,MAX,MYC,TFE3,ATF3,ARNT2,BHLHE40,ARNT,TFEB,MYCN,MXI1,CREB3L2	PURA,SYNGAP1,PRKCE
transfac_public-M00217	3.6359	M3	USF1,ARNT,MAX,MYC,MNT,ARNT2,BHLHE40,MXI1,MYCN	PURA,SYNGAP1
yetfasco-1347	3.62487	M3	USF1,USF2,ARNT,MYC,MAX,MXI1,TFE3,TFEC	NLGN2,PURA,SYT7,PRKCE,GRAMD1B
jaspar-MA0093.1	3.58626	M3	USF1,MAX,USF2,ID1,HEY1,MXD4,ARNTL2,NPAS2,MXI1,MNT,ARNTL,OLIG1,HES6,MLXIPL,MXD3,CLOCK,HEY2,OLIG2,HEYL,TFE3,MITF,ARNT2,MYC,BHLHE40,ARNT,MYCN	SYNGAP1,NAT8L,BCL7A
transfac_pro-M00370	3.57523	M3	USF2,USF1,ARNT2,BHLHE40,MAX,MYC,ARNT,ATF3,TFE3,CREB3L1,TFEB,CREB3L2	CDK5R1,SYT7,GRAMD1B
yetfasco-1348	3.57523	M3	MYC,MNT,MAX,BHLHE40,ARNT,ARNT2,USF1,MXI1,USF2	SYT7,SYNGAP1,PURA,GRAMD1B,PRKCE,RAB35,NAT8L,CDK5R1
transfac_pro-M00371	3.55317	M3	USF1,USF2,MAX,MYC,BHLHE40,ARNT,ARNT2,ATF3,TFE3,MYCN,TFEB,MXI1,CREB3L2	SYT7,NAT8L,NLGN2
yetfasco-1188	3.52835	M3	USF2,USF1,BHLHE40,BHLHE41,HELT	NAT8L,SYT7,NLGN2
transfac_pro-M01997	4.76938	M4	E2F1	NLGN2,CDK5R1,BCL7A,PURA,NAT8L
yetfasco-627	3.96685	M4	E2F1	NAT8L,SYT7,SYNGAP1,NLGN2
transfac_public-M00024	3.55868	M4	E2F1	SYT7,SYNGAP1,PURA
homer-M00689	4.41914	M5	LEF1,TCF7,TCF7L2,TCF7L1	SYT7,NAT8L,NLGN2
homer-M00391	4.37225	M5	LEF1,TCF7,TCF7L2,TCF7L1	NLGN2,SYT7,NAT8L,PURA,BCL7A
jaspar-PF0115.1	4.15162	M6		NLGN2,PRKCE,BCL7A
transfac_public-M00248	4.11026	M7	POU2F1,POU3F3,POU3F2	NLGN2,SYT7,PURA
hdpi-SNRP70	3.99718	M8	SNRNP70	SYT7,SYNGAP1,PURA,GRAMD1B,PRKCE,RAB35,NAT8L,CDK5R1
hdpi-R3HDM2	3.87584	M8	R3HDM2	PRKCE,GRAMD1B,SYT7
transfac_public-M00063	3.98615	M9	IRF2,IRF1,IRF7	NLGN2,NAT8L,SYT7,BCL7A,PURA,PRKCE
homer-M01830	3.90617	M10		CDK5R1,NAT8L,NLGN2,SYT7,BCL7A
homer-M01555	3.79034	M10		SYNGAP1,PRKCE,PURA,BCL7A
yetfasco-631	3.669	M10		PRKCE,NLGN2,PURA
transfac_pro-M02000	3.88963	M11	ESRRG,ESRRA,ESRRB,NR5A2,NR0B1,NR5A1,PPARGC1A	PURA,SYT7,SYNGAP1,GRAMD1B,PRKCE,RAB35
transfac_pro-M01072	3.71037	M12	HIC1	PURA,SYT7,PRKCE
tfdimers-MD00418	3.66624	M12	MZF1,MTF1,ZBTB14,SP1,KLF4,MAZ,WT1,SREBF2,PAX4,ZNF219,CHURC1,PURA,ZNF444,ZNF467,ZNF281	PRKCE,NLGN2,SYT7,NAT8L
transfac_pro-M02877	3.63866	M12	KLF7	RAB35,PURA,GRAMD1B,PRKCE
hdpi-STUB1	3.59729	M13	STUB1	SYT7,NLGN2,NAT8L

### Sheet: Green Genes E2f1
Motif ID	Transcription Factor	Target Genes
yetfasco-627	E2F1	BCL7A,NLGN2,E2F1, PRKCE, NAT8L,SYT7,SYNGAP1
transfac_public-M00024	E2F1	E2F1,PRKCE, NLGN2, BCL7A, PUM2, CAMK2N1
transfac_pro-M01997	E2F1	NLGN2,BCL7A,PUM2, PRKCE, PURA, CDK5R1, NAT8L
yetfasco-1313	E2F1	TIAM1,PRKCE,CAMK2N1
yetfasco-887	E2F1	BCL7A,PRKCE,TIAM1
homer-M01828	E2F1	TIAM1,BCL7A,PRKCE
transfac_pro-M01097	E2F1	CAMK2N1, NLGN2, E2F1, BCL7A
yetfasco-1955	E2F1	PURA, E2F1, PRKCE, PUM2
transfac_pro-M00430	E2F1	E2F1,PRKCE,NLGN2,GRAMD1B,KCNJ11,PUM2,TIAM1,CAMK2N1,PURA
transfac_pro-M01683	E2F1	TIAM1,NLGN2,BCL7A,PRKCE
jaspar-MA0024.1	E2F1	E2F1,PRKCE,CAMK2N1
transfac_public-M00050	E2F1	E2F1,PRKCE,CAMK2N1
transfac_pro-M00738	E2F1	E2F1,PRKCE,CAMK2N1,PUM2
transfac_pro-M00426	E2F1	E2F1,PRKCE,NLGN2,BCL7A,PUM2,KCNJ11,TIAM1
transfac_pro-M00938	E2F1	E2F1,NLGN2,PURA,PUM2,BCL7A,GRAMD1B,TIAM1,PRKCE
stark-TTTNGGCGS	E2F1	PURA,E2F1,PRKCE,BCL7A,TIAM1
transfac_pro-M00739	E2F1	E2F1,PRKCE
transfac_pro-M00425	E2F1	E2F1,PRKCE,CAMK2N1,PUM2,GRAMD1B,PURA,BCL7A,TIAM1
transfac_pro-M00737	E2F1	E2F1,PRKCE
transfac_pro-M00431	E2F1	E2F1,PUM2,PRKCE,KCNJ11,GRAMD1B,TIAM1,PURA,CAMK2N1
yetfasco-592	E2F1	E2F1,PRKCE,BCL7A,CAMK2N1
transfac_pro-M00939	E2F1	E2F1,GRAMD1B,PUM2,PRKCE,PURA,TIAM1,CAMK2N1
transfac_pro-M00736	E2F1	E2F1,PRKCE
transfac_pro-M00740	E2F1	E2F1,PRKCE,PUM2,CAMK2N1
swissregulon-E2F1..5.p2	E2F1	E2F1,PRKCE,PUM2
homer-M01828	E2F1	E2F1,BCL7A
transfac_pro-M00427	E2F1	E2F1,PRKCE,PUM2,NLGN2,BCL7A,KCNJ11,TIAM1,GRAMD1B,PURA,CAMK2N1
