## Supplemental File 4 for "Negative emotional behavior during fentanyl abstinence is mediated by adaptations in nucleus accumbens neuron subtypes"

### Sheet: FoxFentanyl_C7793
; Generated by rlf_generator_v2.3
; Rev 1
[Header]
Version=3.0
Date=20191024
NSpot=6
Backbone=DV1
NBasePair=1100
ClassCount=7
ClassKey0=0
ClassKey1=1
ClassKey2=2
ClassKey3=3
ClassKey4=4
ClassKey5=5
ClassKey6=6
ClassName0=Endogenous
ClassActive0=2
ClassDate0=20191024
ClassSource0=NA
ClassPreparer0=rlf_generator
ClassName1=Positive
ClassActive1=3
ClassDate1=20191024
ClassSource1=NA
ClassPreparer1=rlf_generator
ClassName2=Negative
ClassActive2=3
ClassDate2=20191024
ClassSource2=NA
ClassPreparer2=rlf_generator
ClassName3=Binding
ClassActive3=1
ClassDate3=20191024
ClassSource3=NA
ClassPreparer3=rlf_generator
ClassName4=Purification
ClassActive4=1
ClassDate4=20191024
ClassSource4=NA
ClassPreparer4=rlf_generator
ClassName5=Reserved
ClassActive5=1
ClassDate5=20191024
ClassSource5=NA
ClassPreparer5=rlf_generator
ClassName6=Housekeeping
ClassActive6=2
ClassDate6=20191024
ClassSource6=NA
ClassPreparer6=rlf_generator
[Content]
ColumnCount=8
RecordCount=110
Columns=Classification	TargetSeq	BarCode	GeneName	ProbeID	Species	Accession	Comments
Record0=3	NA	BGRYGR	bindspike1.1	bindspike1.1:0	NA	bindspike1.1	BS
Record1=3	NA	YRBRBY	bindspike2.1	bindspike2.1:0	NA	bindspike2.1	BS
Record2=3	NA	RBYBYB	bindspike3.1	bindspike3.1:0	NA	bindspike3.1	BS
Record3=4	NA	BRYBGY	purespike1.1	purespike1.1:0	NA	purespike1.1	PS
Record4=4	NA	YGBYBG	purespike2.1	purespike2.1:0	NA	purespike2.1	PS
Record5=4	NA	GBRGYB	purespike3.1	purespike3.1:0	NA	purespike3.1	PS
Record6=1	TCAGGCCTTGCCCTTACTAATGGCGCGTTGTAACGGGCCTTGAGGGAATGTCACTATTGAGGCACCCGTTCGACCCTCAGAGATATACCATTCCGCCTAT	GRYBRG	POS_A(128)	ERCC_00117.1:385	CUS	ERCC_00117.1	RNA SPIKE
Record7=1	ATGAAAGCGCTGCTACTATGATAAGAGTACACGTACAGGTCTCGCCCGATTGGATTATGGCGAGCTGCCGCATTGACGGACATACCTTTGAACGTAATCG	YBRGRB	POS_B(32)	ERCC_00112.1:695	CUS	ERCC_00112.1	RNA SPIKE
Record8=1	GCCGCTTTCGCTCGGGTCTGCGGGTTATAGCTTTTCAGTCTCGACGGGCTAGCACACATCTGGTTGACTAGGCGCATAGTCGCCATTCACAGATTTGCTC	BYBGYB	POS_C(8)	ERCC_00002.1:850	CUS	ERCC_00002.1	RNA SPIKE
Record9=1	TACCTGGCATTTGGGCACTTCTTGCGTTTAAGCGGGAAAGATCGCGAGGGCCCGCTATTTGCGATACTTCCCATGTCGGTGCCGTCGCCTCTATGTACTC	RGBYGB	POS_D(2)	ERCC_00092.1:540	CUS	ERCC_00092.1	RNA SPIKE
Record10=1	GGTTGAATTTGAGCGGATGGGCTCAACTGCGTCGTAACCGGTAGATACAGGGCATACGAGCCTCCCTATTTAACGGCATCATCCCGCGTAGTGCTGGTCA	YGBGRY	POS_E(0.5)	ERCC_00035.1:485	CUS	ERCC_00035.1	RNA SPIKE
Record11=1	ACGAAGCTGTTCGGCCGCACGCAAGTACCTCCCACTTAGAAAGCGAATAACCCAACGACCGTGTTCAACCCTGGCCGTCTCTCAACCAGGTATGCAATCA	GRYRGB	POS_F(0.125)	ERCC_00034.1:195	CUS	ERCC_00034.1	RNA SPIKE
Record12=2	AACCGCCGCATACGGCCGATTGTCGCAGCCCGGGTCGATTATAACAACGGTGCAATCTCAGCTAAACCGACGCAGTTTTGCTCCTTGGATTCTGAGCCCG	GBRYGY	NEG_A(0)	ERCC_00096.1:230	CUS	ERCC_00096.1	RNA SPIKE
Record13=2	GCACTGGCATTGGTCGTTTCAGGAGGCCATACAGAACTGGTTTATATGAAGGAACATGGATCATTTGAAGTCATTGGGGAAACCCTTGATGATGCGGCAG	YRGBYR	NEG_B(0)	ERCC_00041.1:440	CUS	ERCC_00041.1	RNA SPIKE
Record14=2	GTACAGGCTGCTGGCTCATGTTTCCTTCTACGCTGCACTTGCGGGCATAGAGGTCGGTTGCGATCTATATTCGGAGATAACTATTCACCCAGCGCCACTC	BRYRBR	NEG_C(0)	ERCC_00019.1:140	CUS	ERCC_00019.1	RNA SPIKE
Record15=2	AGAGATCACGTGGACCAAAGCTGATTGATTACGGGACTGGCCGTAAGTGCTGCCCGCGAGTAGATCGTCTAGATCCGGCTAAAATTCCCTGCGGTGCCTT	BYGBYG	NEG_D(0)	ERCC_00076.1:355	CUS	ERCC_00076.1	RNA SPIKE
Record16=2	CCCAGATGACCTTCTCCCTCATAATCACTTAATCTGAGCGCAGGAGGCAGGCTGTATTAATTCCGGCCTCCAACCGGACCGTGGAACGACGCGACCAAGT	GBRBYG	NEG_E(0)	ERCC_00098.1:785	CUS	ERCC_00098.1	RNA SPIKE
Record17=2	GGGTCCTTACCGGCTGTAAGCTCACTACAATCCAGGTACAGAGTGCGTTAACCGGCCATTAGAGGGCCGCTACACCCGTCAGAATTTAAACGTATGGGCG	YBRYBR	NEG_F(0)	ERCC_00126.1:220	CUS	ERCC_00126.1	RNA SPIKE
Record18=2	ACCCGTATGAACTGTTGCCGGCTCGGAAATGTTAAGGCTCTGCGCACGCACTTTATCATTCGCAGCCTGTTCTGTCAGCGGGTCAGCCTAGGTTACGGTG	RYGYBY	NEG_G(0)	ERCC_00144.1:15	CUS	ERCC_00144.1	RNA SPIKE
Record19=2	TTGGTCCGAGGAGGCATATAGGAAACGATGGGCACGCGCTATTCAGACGTTATTTGGTATGGAGTAAGAGGCCGGAAACTGGGCTCGATTGATGGATACT	RYGRGR	NEG_H(0)	ERCC_00154.1:115	CUS	ERCC_00154.1	RNA SPIKE
Record20=0	ACCAAGTGACTCTGCTCAAGTATGGTGTCCATGAGATCATCTACACGATGCTGGCCTCCCTGATGAATAAAGATGGAGTCCTCATCTCAGAGGGCCAAGG	RGYBYB	Pparg	NM_011146.1:1060	Mm	NM_011146.1	ENDOGENOUS
Record21=6	AGGAACGGGAGAAGGAGATCAGTGATGATGAGGCAGAGGAAGAGAAAGGTGAGAAAGAGGAGGAAGATAAGGAGGATGAGGAGAAGCCTAAGATTGAAGA	BRGBRB	Hsp90ab1	NM_008302.3:750	Mm	NM_008302.3	HOUSEKEEPING
Record22=0	CTGTGGATTCTTCAGAGACATTTCAGATCTCCCTTAAGAGCAAACAAGGCCCCATTGATGTTTTCCTGTGCCCGGAGGAGAGTGCAGACGGGATTAGCCC	RGBGRB	E2f1	NM_007891.4:926	Mm	NM_007891.4	ENDOGENOUS
Record23=0	CTTCCACAATAGCGGCTGCTATGACTCCTAAGGAAGGGACTTTTTATAAGCTCCTGGGGCTTTGATCATTCTGTCTACCTATTACAGACTTGAGAGTGCA	BYBYRG	Kat2b	NM_020005.3:3030	Mm	NM_020005.3	ENDOGENOUS
Record24=0	CAAGGAGGATGCCTTTTCCGGGACAGATTGGATGTTGGAGAAAATGGATCTGAAAGAGTTTGACTTCGATGCTCTGTTTCGAATGGATGACCTGGAAACC	GYGRBY	Atf4	NM_009716.2:812	Mm	NM_009716.2	ENDOGENOUS
Record25=0	CCCGAAAATTTGATGAGCCTCGTTCTCGGTTCTATGCCGCAGAGGTCACATCAGCCCTCATGTTTCTCCACCAGCACGGAGTGATCTACAGGGATTTGAA	GRGYGY	Prkce	NM_011104.2:1510	Mm	NM_011104.2	ENDOGENOUS
Record26=0	GAATGAGTGTATCATTGCCAACCCTGCCTTCGTGGTCTACTCCTCCATCGTCTCGTTCTACGTGCCCTTCATCGTCACCCTGCTGGTCTATATCAAAATC	YGYRGR	Drd2	NM_010077.2:630	Mm	NM_010077.2	ENDOGENOUS
Record27=0	CGGATAGTCACATTTTCTGGTCTCCCTGCAACACGTCCATCGGAAAAAAAAATACTGGAAAGTCTGGTGCTTAGAGAGGGTGCCATTGTCTCTTGTATAT	BGRYGB	Tiam1	NM_009384.2:7055	Mm	NM_009384.2	ENDOGENOUS
Record28=0	TTTTGAGAAGGTGCATATTTCAGAAGTGGTCGGCAACTGAGGAAAGAGCTTCCTTGGTTCCATTGTGAAGCCCGTGTCCTCTCTGCTTGCGCTGGCTCTC	YRBGRB	Cdk5r1	NM_009871.2:3280	Mm	NM_009871.2	ENDOGENOUS
Record29=0	GCTTTCACTTGGGCAGAGGGAGCCATTTGGTGGCAGAGCATGTCTTCTTTGGTTCTGGGAGGTGGAAGTCCTATGTACAACCACCTTCTAGTTCTCTTTC	BYBRYG	Flna	NM_010227.2:8205	Mm	NM_010227.2	ENDOGENOUS
Record30=0	CAGAGTTTGATGGAGTTCGTGGACTTTTCTGTGCGGCTCGCCTCCACACCTAGAGGATAAGCACTTTTGCAGAGCGCGGTGCGGAGAGATCATGTTTGAC	BYRYGY	Rarb	NM_011243.1:105	Mm	NM_011243.1	ENDOGENOUS
Record31=0	CTCATCAGGCTCTCTGGTGAGAACTGAGAATCGGACTCACTTGATGTCTCCTGGAAGCAGAGCAGAATGCTCATGTCCTTGTCGAGTCTCATTTCGTCCA	YBGYRY	Hoxb6	NM_008269.1:920	Mm	NM_008269.1	ENDOGENOUS
Record32=0	ATTAAGCTGAGCAGGTGAAAGCACATGTATCCATGCTTCAGAAGTGCCTGGTCTATAACAAGTACTCAATAAATGTTAACTGTCGTGATCGCTGCTGGGC	YRYBGR	Kcnj11	NM_010602.3:2988	Mm	NM_010602.3	ENDOGENOUS
Record33=0	CCAGTGCTTCATCCAGTTCTTGTCCAACCCGGCGGTGACCTTCGGCACAGCCATTGCTGCCTTCTACCTGCCTGTGGTCATCATGACGGTGCTGTATATT	GRBYGR	Chrm4	NM_007699.2:732	Mm	NM_007699.2	ENDOGENOUS
Record34=0	GGATTGGGCCCTCTTCCTAATCCGACAGCGAATAAACCACTTGTTGAAGAATTTTCAAACCCTGAAACTCAGAATCTGGATGCAATGGACCAAGTTGGTC	GBGRGB	Pum2	NM_030723.2:755	Mm	NM_030723.2	ENDOGENOUS
Record35=0	CAATTTCTACAGCAGACCAGGAAACATAAGCAAAAACTGCACTAGCGATGGATGGTCAGAGACATTTCCAGATTTCATAGATGCGTGTGGCTACAACGAC	RBRGRG	Vipr2	NM_009511.2:356	Mm	NM_009511.2	ENDOGENOUS
Record36=6	CCAACATGTACTGGAGCATGGTCGTCCTGAGGATAAAAGCAAAATTGTAGCAGAGATCCGAGGCAATGTACTTGTATTGAGTCAGCACAAGTTTGCAAGC	YRYGBG	Pum1	NM_001159605.1:2975	Mm	NM_001159605.1	HOUSEKEEPING
Record37=0	TCTAGTGACAAGTCTTATTAGAAAAGCTGAGAATCAGTAGACGAGCTGGGGTTTGTTTTGGACCAATAGAAATGTGTTGGCCATGGGCCACCAGCAATGA	BGRYBY	Gcnt1	NM_173442.3:3198	Mm	NM_173442.3	ENDOGENOUS
Record38=0	GCTTTCCGCTTTGCTGTGCAGTTATACAACACCAACCAGAACACCACTGAGAAGCCCTTCCATTTGAACTACCACGTAGACCACTTGGATTCCTCCAATA	RBRGBY	Gria3	NM_016886.3:390	Mm	NM_016886.3	ENDOGENOUS
Record39=0	ACTATGAAAGGCAGGGTGCCAGAGTGTGGGCTCACGTCTCAGGATTGAGTTTAGAGACATCAAGTCATGGACCCGAGCTGGATAGTTCAGAGCTGCCCTG	GYRGYR	Adora2a	NM_009630.2:2306	Mm	NM_009630.2	ENDOGENOUS
Record40=0	TCATATTCCGAGAGAACACGCTCGCCACTAAAGCCATAGAAGAGTATATGAGACTGATTGGCCAGAAATACCTCAAGGATGCCATTGGGGAGTTCATTCG	RYBRBR	Syngap1	XM_003085156.1:1444	Mm	XM_003085156.1	ENDOGENOUS
Record41=0	CGACCTGCTGCTCTTCTCTACCAACGCGCACGGCCGCGCCTTCTTCGCCGCCGCCTTCCACCGCGTCGGGCCACCACTGCTCATCGAGCATCTGGGGCTG	GRBRYR	Tmem158	NM_001002267.2:531	Mm	NM_001002267.2	ENDOGENOUS
Record42=0	GATTCCAGAAACCACTTTCCAGACTGTTTCCTGGCACTTCTGCATTGCCTTGGGTTACACAAACAGCTGCCTGAACCCAGTTCTTTATGCGTTCCTGGAT	GYRBRB	Oprm1	NM_001039652.1:1196	Mm	NM_001039652.1	ENDOGENOUS
Record43=0	CTCCCAGCCTGAAACAACCCATTCTCTAATAAGTTACGTAGACAGAATAGCACTCTGCATGACTTTAATTACTGGGACAAAATGGTAGTTTGAGCCTCCA	YRYGYB	Nat8l	NM_001001985.3:2750	Mm	NM_001001985.3	ENDOGENOUS
Record44=0	CTTTGCTGAGTCTCTGCCCTCCGATGAAGAAGGCGAAAATTACTCGAAAGAAGTTCCTGAGATAGAGAAAAGATACGGGGGCTTTATGCGGTTCTGAAGC	RYBYGB	Penk	NM_001002927.2:1012	Mm	NM_001002927.2	ENDOGENOUS
Record45=0	ATCTCCGTGTCCTTAGTGACGCTCTGAAGTGTTACCGGGATTTTCCACGCAGACGGTATCGCCCACCGGATAGGACCTTGACAATTTCTGTGTCTCTCCA	RGRBRG	Ddn	NM_001013741.1:3070	Mm	NM_001013741.1	ENDOGENOUS
Record46=0	TAGTTCCTCTGTCACTTTAGCCTTCAACCCGGCATTGGTACTGTACATGCCTGGCTTCTGAAGGTATCTCTGTACATTGTTCTCAGGCGGTCTTGTGGAT	YGRGRG	Cep170b	NM_001024602.3:6456	Mm	NM_001024602.3	ENDOGENOUS
Record47=0	GTCCTCTTCCCGTCCAATGATGGCTGCTTATAAAAGAAAGACAACTCCAACTCCATAGCAAGATGGCCAACACCTCTGACTCCATTGTTCTCTCTCCACG	GYBYBY	Lgr6	NM_001033409.3:3056	Mm	NM_001033409.3	ENDOGENOUS
Record48=0	GCAAAGCAGGGGGCTCCAGGAAGCAGTGGTAGGCTTAGGAAAAATAGTTATTTACCTGGTAACTCTGGATGGGAATGCTATCATTTTCACTACCAGTCCT	GBRBYR	Ctxn3	NM_001134697.1:1148	Mm	NM_001134697.1	ENDOGENOUS
Record49=0	GGCCATGTCACTGGCCATTCTCCGTGTCATCCGGTTGGTAAGAGTCTTTAGGATTTTCAAGTTGTCCAGACACTCCAAAGGTCTACAGATTCTAGGTCAG	RGBGBR	Kcna2	NM_008417.5:1538	Mm	NM_008417.5	ENDOGENOUS
Record50=0	AAGCTGAACCAAGGCACTGAGAGGCATCTAATGCACCTGGAATTGGACATCTCAGACTCCAAGATCAGGTATGAATCTGGAGATCACGTGGCTGTGTACC	YGBRBR	Por	NM_008898.1:922	Mm	NM_008898.1	ENDOGENOUS
Record51=0	AGGTGGTACAGGAGTACATTGACGCCTTTTCAGATTATGCCAACTTCAAGTGACAGGTGACAAGGCCCACAGACAGGAGAATTGCCTTTAATATTTTGTA	GYGYBG	Ptpra	NM_008980.2:2724	Mm	NM_008980.2	ENDOGENOUS
Record52=0	GGTTCCAACAAGTACGGCGTGTTTATGCGAGTGAGTGAGGTGAAGCCCACCTACCGCAACTCCATCACCGTGCCCTACAAGGTGTGGGCCAAGTTCGGAC	YBYGBY	Pura	NM_008989.3:1220	Mm	NM_008989.3	ENDOGENOUS
Record53=0	CGGCAGGCCCATCCTACATCTCGATGCGACTGTGTCTTGAGATTGCATGTGTGTGTGTTAGCTCTGTGTTGCAGGCTGTGTATCTGATGTGCCTCGTGCA	BRYRGR	Cplx2	NM_009946.2:2198	Mm	NM_009946.2	ENDOGENOUS
Record54=0	CCATTCTTCCACGGGCAGGACAACTATGACCAGCTTGTTCGAATTGCCAAGGTTCTGGGGACAGATGAACTATATGGTTATCTGAAGAAGTACCACATAG	GRGYBR	Csnk2a2	NM_009974.3:1066	Mm	NM_009974.3	ENDOGENOUS
Record55=0	CTTAAACACACCAGAAGAGGGAACAAGGACAGGAAAGTGACTTTTAAGGTGCACAGTAACTTTTGTACTTGGCTGAAATGCAGAAAGGGAAAACAGGATG	RYGYGR	Dlx1	NM_010053.1:2052	Mm	NM_010053.1	ENDOGENOUS
Record56=0	CCCTGCTTATCCTGTCCACTCTCTTAGGGAATACCCTTGTCTGTGCCGCTGTCATCAGGTTTCGACACCTGCGGTCCAAGGTGACCAACTTCTTTGTCAT	GYGRYR	Drd1	NM_010076.3:606	Mm	NM_010076.3	ENDOGENOUS
Record57=0	ATGCCGGTGACGTGCAACAATTTTATGACTTGCTCTCTGGTTCCCTGGACGTTATCCGAAAGTGGGCAGAAAAAATCCCTGGCTTCATTGAGCTTTGCCC	YRBGBR	Nr4a1	NM_010444.2:1332	Mm	NM_010444.2	ENDOGENOUS
Record58=0	AAAAATCCATTGGATGCAAAACTTACTGGACACCCAACCTGCCTGTTGATACTGGCAAAACCAACTTCAGTTACAATGAGGCCATATCAAGGGTCATATC	RBYBGB	Oprk1	NM_011011.2:1710	Mm	NM_011011.2	ENDOGENOUS
Record59=0	TCAGTGAGAAGGGGAAGAAGTGACTTAGACTTGTGTTAAGATGACCTGTTGGCTGAGAGTGGTCGTTCTGCAGCACTCTTAATGGCAAGTTTTGATTAGG	BRGRGB	Purb	NM_011221.3:5278	Mm	NM_011221.3	ENDOGENOUS
Record60=0	CAGAGCTGGTGATTCCTAAACTGTATCCATTAGTAAGGCCTCTCCAATGGGACAGAGCCTCCGCCTTGAGATAACATCGGGTTCTGGCCTTTTTGAACAC	YGYBRG	Oprd1	NM_013622.3:1406	Mm	NM_013622.3	ENDOGENOUS
Record61=0	CCCTTATCTCCACCATTGCTGGGGACAGCAGCCGAACTTCGTTGGTTTCAACTATTGCAGGCATCTTGTCAACAGTCACTACATCTTCCTCGGGCACCAA	GBYGRG	Vezf1	NM_016686.4:462	Mm	NM_016686.4	ENDOGENOUS
Record62=0	TGGAATGAGACCTTTCTATTTGAAGGGTTTCCCTACGAGAAAGTGGTGCAGAGGGTCCTCTACCTCCAGGTCCTGGATTATGACCGTTTCAGCCGCAATG	GRGBYG	Syt7	NM_018801.3:990	Mm	NM_018801.3	ENDOGENOUS
Record63=0	CTACAGCAAGTCTCATTCTCTCTGTCTCCAAATAAAAGCAGAGGAAGAAGAAGACAACTGAGTGTTCAGGATCAAGTGGATTCGCTGGATTCAAGTAACC	BRGYRY	Pdyn	NM_018863.4:2066	Mm	NM_018863.4	ENDOGENOUS
Record64=0	ATGACCTTTCTGTCTGATGCTGTTTCCTCTTGTTAGCCCTGGGACCCTGACCAGAATCACACTGCTGAATCCTTCAGGTTACACACTGCCTTTTTAACCC	RYRGRB	Pitpnb	NM_019640.4:2262	Mm	NM_019640.4	ENDOGENOUS
Record65=0	GATATGGGCTTGCTGGACAGACTTTCAGGTTTGCTTGGCCTGAAGAAGAAGGAGGTTCATGTTCTGTGCCTGGGGCTGGATAACAGTGGGAAAACCACAA	YGYBGB	Arl6	NM_019665.3:434	Mm	NM_019665.3	ENDOGENOUS
Record66=0	GCAGCAGGACATCAAGTTCTTGCCATTCAAGGTGGTTGAAAAGAAAACTAAACCGTACATTCAAGTTGATATTGGAGGTGGGCAAACCAAGACATTTGCC	RBRYGY	Hspa5	NM_022310.3:558	Mm	NM_022310.3	ENDOGENOUS
Record67=0	AACGCAGATGCCTGTAACAAAATGTGTGACAACTGCTGTAAAGACGTTTCGTTTGAGAAAAAGAATGTGACACAGCACTGCCGGGACCTGATAAAGATTC	BGBGRY	Recql	NM_023042.3:1496	Mm	NM_023042.3	ENDOGENOUS
Record68=0	GGGGGCTTAATCTGTGAAAATACCTTGGCAGTTGAAGGAAGGAGAATGGTCTTAGGTTTGTGCTGGGTCTCTGGTGCTCTTCACTGTTGCCTGTCACTTT	BGRBYR	Tubb2b	NM_023716.2:1510	Mm	NM_023716.2	ENDOGENOUS
Record69=0	CAGACTGGCTCTGTTCCGGCTTCAACGGTTGTCCTTCAGCCTTTAAAAGTCCTTGTGTTGGTGTGTCTTCCGCAAGCTCTGCCCATCTCCATCATCCTGC	RYBGBG	Camk2n1	NM_025451.2:3272	Mm	NM_025451.2	ENDOGENOUS
Record70=0	CACTTTAATTTGACCATCCTTGGGGACCTTTGGGAGACAAACCCACCTATTTTGGTTGGTGGTAGAAGGGCTCTTTCTCATCCCTCCACTCCAAGATGAG	GRBGYG	Nacc2	NM_026495.3:4030	Mm	NM_026495.3	ENDOGENOUS
Record71=0	AGGTTCAGCAAAGAAACCTACATCCTCGCTTTTGCAATCTGCTACAAACTGAATACCCTGGAATCGCTTAAAATCTGTACTACGTTAAGAGAAGAAGCCC	RYGRGY	Ptcd2	NM_026873.2:576	Mm	NM_026873.2	ENDOGENOUS
Record72=0	AGAAGTGAATGTTGTGGAAGCAGAGAGTCTCCTCGCTCCGTTCCTTCAACAGTTCCCAAATGGCTCCCTCATACTCTTCTATCATGCCCGAATCGAGCTG	BYRGBR	Ttc39b	NM_027238.2:994	Mm	NM_027238.2	ENDOGENOUS
Record73=0	AAGAAAGACGTGGTAGAGCTGACGGATGACACCTTTGATAAGAATGTCCTTGACAGTGAAGACGTTTGGATGGTTGAGTTTTATGCTCCGTGGTGTGGAC	GYBRGR	Pdia6	NM_027959.3:512	Mm	NM_027959.3	ENDOGENOUS
Record74=0	CCTTTGGCTGTGACCAGAGGCTCTGTGCCTCTCCTGTCCGTGTCACTTTGCTACCTGGTGTCCTGTCCATGTTCTGGAATAGAGTAACCAAATGACTGTT	GBRGRB	Asphd2	NM_028386.1:1478	Mm	NM_028386.1	ENDOGENOUS
Record75=0	TTCAAAACCAGAAAGGTACAACGGAGACAATGTAATCTACAAACCACCCGGGCGTTCTGCGCCAGACATGGTGTACTTGGGATCTATGACAAATTTTGAT	GYBYRB	Erp44	NM_029572.2:742	Mm	NM_029572.2	ENDOGENOUS
Record76=0	TCAGGTACCACCTTTTGACGTGTGGATCTTTCTCCAAACCACCACAAGAAGTGTCTGCCGGGCTCCGTTTTCTAAGAGTTTCTGAGGGGACAGCTCCCAT	RYRBYG	Bcl7a	NM_029850.3:2388	Mm	NM_029850.3	ENDOGENOUS
Record77=0	CTTCTGCCTCTTCATGGCGGCTCTGCCCTTCCTCATCATCGAGACAAGCACCATTAAGCCTTACCGTCGAGGGTTTTACTGCAATGACGAGAGCATCAAG	RBGYBG	Ppap2b	NM_080555.2:600	Mm	NM_080555.2	ENDOGENOUS
Record78=0	GGCTATCCAAGGAAGTGGAAGCTGTTGTGTATCTTGGAGATGGCCGCTTTCATCTGGAGTCTGTCATGATTGCCAACCCTAATATACCTGCTTACCGGTA	RBYBYR	Dph1	NM_144491.2:676	Mm	NM_144491.2	ENDOGENOUS
Record79=0	GTACCACGGCGATGCCGGAGACTCCCTCTCTTGGCACAATGACAAACCTTTCAGCACTGTGGATAGGGACAGAGACTCATATTCTGGTAACTGTGCCCTG	BGRBRB	Angptl6	NM_145154.2:1214	Mm	NM_145154.2	ENDOGENOUS
Record80=6	GTCTACCACCACACTTTCTTTGAGATGCTGGGCTCCTGGTCTTTTGGGGACTATTTCAAGGAATTGGCATGTAAGATGGCCCTGGAACTTCTTACCCAGG	RBGBYB	Aars	NM_146217.4:716	Mm	NM_146217.4	HOUSEKEEPING
Record81=0	AAGACTTCAGAAAGCTCTTTAAGCAACTTCCAGACACGGAGCGCCTCATTGTTGATTACTCTTGTGCACTCCAAAGAGACATTCTTCTTCAGGGCCGACT	BRYBRG	Gramd1b	NM_172768.1:812	Mm	NM_172768.1	ENDOGENOUS
Record82=0	CAGACCTCTGATGTGAAGGTTGCTAGTTTCTGAAAAGGTTGGGGAGCTGACGGCACTAGCCTTGACCTTCCTTGATTCTTTCACTGAATACAGCGAGAGA	BYRBRY	C130074G19Rik	NM_178692.3:828	Mm	NM_178692.3	ENDOGENOUS
Record83=0	GGAACATCTGGATCTTACCCAGACCGACATTTCTGATTCTGCATTTGACAGTTGGTCTTGGCTCGGTTGCTGCCAGAGTCTTCGGCATCTTGATCTGTCT	YGYBYR	Fbxl5	NM_178729.4:1174	Mm	NM_178729.4	ENDOGENOUS
Record84=0	CTTCTCAGGTTTGATGAGGTACTTTACCTGTCATCTCAGGACCTACAGCCGAAGCACATCGTTAGCTACCTCCTAACTCTAAGTCACCTTGCAGCTGTGG	BRGYGR	Rars2	NM_181406.3:1536	Mm	NM_181406.3	ENDOGENOUS
Record85=0	CTTGAGATCTGATTGGCTCAATAGCAAAAGATATGACTGTCCCACATCGGGCTCAGTATTTTTAGAAAAGGTGTATGGCTTCTGTTGAGTGCAGGGCTAG	BRYBGB	Rab35	NM_198163.1:1552	Mm	NM_198163.1	ENDOGENOUS
Record86=0	TTTGGACCTCTTGGGGAAAAGAACGCTGTCAGGAAGGGTTTTAAGGGACACCAGTGGAGGTGTGGCTGAATCTTCATGTATTGTTTGGCTTTCTGAGGGA	BRGYBG	Nlgn2	NM_198862.2:4514	Mm	NM_198862.2	ENDOGENOUS
Record87=0	ACTCCATGATCAATCCCATCATCTATGCCTTCCGCAACCAGGAGATCCAGCGTGCCTTGTGGCTCCTGTTCTGTGGCTGTTTCCAATCCAAAGTGCCCTT	BGRBGY	Gpr6	NM_199058.1:964	Mm	NM_199058.1	ENDOGENOUS
Record88=0	CCCGAGAACTTTTCTCAAAATTGGAAGGCGTTGCAAGAGCTACTGAAACAAAAGTCACAGGCCGCAGAAAAACCTCTTGTCTCTCAGATGGATGACAAAA	GRBGRY	Rexo4	NM_207234.2:296	Mm	NM_207234.2	ENDOGENOUS
Record89=0	ACGTGGCGGAGCCGGCGGAAGCAGTTCCTGCGCTGGAGCCCGAGTGTTTGTGTTTTGGTTCGTGAGGAGCCGGGGCGGTCTGAGGGGAGGAGACCGAGGG	RBRYBR	Rab5a	NM_025887.4:4	Mm	NM_025887.4	ENDOGENOUS
Record90=5	NA	YGBYRB	Reserved	NA	NA	NA	Reserved
Record91=5	NA	BRGRBY	Reserved	NA	NA	NA	Reserved
Record92=5	NA	BYGRBG	Reserved	NA	NA	NA	Reserved
Record93=5	NA	RGRGYR	Reserved	NA	NA	NA	Reserved
Record94=5	NA	YRGBGY	Reserved	NA	NA	NA	Reserved
Record95=5	NA	YGYRBG	Reserved	NA	NA	NA	Reserved
Record96=5	NA	RGYRGB	Reserved	NA	NA	NA	Reserved
Record97=5	NA	GRBYRG	Reserved	NA	NA	NA	Reserved
Record98=5	NA	GYBRBG	Reserved	NA	NA	NA	Reserved
Record99=5	NA	BGYBGR	Reserved	NA	NA	NA	Reserved
Record100=5	NA	BYGBYB	Reserved	NA	NA	NA	Reserved
Record101=5	NA	GBYBGY	Reserved	NA	NA	NA	Reserved
Record102=5	NA	BGRYRG	Reserved	NA	NA	NA	Reserved
Record103=5	NA	YBYGYR	Reserved	NA	NA	NA	Reserved
Record104=5	NA	GYBGYB	Reserved	NA	NA	NA	Reserved
Record105=5	NA	RYBGRY	Reserved	NA	NA	NA	Reserved
Record106=5	NA	RBRYRB	Reserved	NA	NA	NA	Reserved
Record107=5	NA	YBRBRY	Reserved	NA	NA	NA	Reserved
Record108=5	NA	BYBYBR	Reserved	NA	NA	NA	Reserved
Record109=5	NA	RBYRBY	Reserved	NA	NA	NA	Reserved
